# Sequencing of methylase-accessible regions in integral circular extrachromosomal DNA reveals differences in chromatin structure

**DOI:** 10.1101/2021.03.31.437970

**Authors:** Weitian Chen, Zhe Weng, Zhe Xie, Yeming Xie, Chen Zhang, Zhichao Chen, Fengying Ruan, Juan Wang, Yuxin Sun, Yitong Fang, Mei Guo, Yiqin Tong, Yaning Li, Chong Tang

**Affiliations:** College of Life Sciences, University of Chinese Academy of Sciences, Beijing 100049, China; BGI Genomics, BGI-Shenzhen, Shenzhen 518083, China; Department of Biology, Cell Biology and Physiology, University of Copenhagen 13, 2100 Copenhagen,Denmark; Nantong University, Nantong, China, 226000; Nephrosis Precision Medicine Innovation Center, University of Beihua School of Medicine, Jilin 132011, China

**Author notes:** These authors contributed equally to this work (Weitian Chen, Zhe Weng). Correspondence: Chong Tang, Director of technology, BGI Shenzhen, China.

**Keywords:** ecDNAs, chromatin accessibility, methylation, m^6^A, methyltransferase

## Abstract

Although extrachromosomal DNA (ecDNA) has been intensively studied for several decades, the mechanisms underlying its tumorigenic effects have been revealed only recently. In the majority of conventional sequencing studies, the high-throughput short-read sequencing largely ignores the epigenetic status of most ecDNA regions except for the junctional areas. Here, we developed the sequencing of enzyme-accessible chromatin in circular DNA (CCDA-seq) method, which uses methylase to label open chromatin without fragmentation and exonuclease to enrich the ecDNA sequencing depth, followed by long-read nanopore sequencing. Using CCDA-seq, we observed significantly different patterns in nucleosome/regulator binding in ecDNA at a single-molecule resolution. These results deepen the understanding of ecDNA regulatory mechanisms.
