## Supplementaltable2 for "Sequencing of methylase-accessible regions in integral circular extrachromosomal DNA reveals differences in chromatin structure"

Supplementary Table 2. Primers for ecDNA validation
read	seq	left	Tm	right	Tm	product_length
33b5aacc-0aba-4cb6-a016-06d64be3fa7e_chr7:143532935-143533185_143318675-143318925,100_150_1	CTCTACAAGAACTCTAACAAGAACCGTTACATTTCGTCCACTCTCTCTAAGGTGAAACTTGCAGAGCGCCTCAGCCTGGCTTCTCCAGGGTCTGGCATGCCAGTGATTACTGGACGTTTTTCCTGCTACTTTCTTCCACTAAATCTCTCCAAGCTCGGAAAGGTTGGCATTCTGAGCATGCCCTGCATTTCCTGTAGAATTCCATCTCTTCCCCTCTTCCCTTCCTATCCGCCACCTTTTTCTTAATACTGTGGCGGATAGGAAGGGAAGAGGGGAAGAGATGGAATTCTACAGGAAATGCAGGGCATGCTCAGAATGCCAACCTTTCCGAGCTTGGAGAGATTTAGTGGAAGAAAGTAGCAGGAAAAACGTCCAGTAATCACTGGCATGCCAGACCCT…	CGTCCACTCTCTCTAAGGTGAAA	59.929	CCACAATCGTCCTCTACAAGAAC	60.047	462
8fbfc8ca-49e6-4463-aa42-5d3ed4d46a1c_chr9:42988536-42988786_42513141-42513391,100_150_1	ATGGTGTTTTAGGACATTCCTGCTGCTTTAACAAAATATCTTACTTAGAGTAATTCATAATTTATAAAAATTCCTTATACATTCTTTATAGATTCTGACAATTCCATAAGTGTCATGAATTTCAGTAGGGAAGTGACTTTTCAAAGTGAGCTCTGGACAGGTAGCCATAAGTAAGACTACGGTGGCACGGATATGCTGTGCTTTGATCAGTTGTGTGGTATGCAATTTTTATTATAAATATCACTGAACTAGTTCAGTGATATTTATAATAAAAATTGCATACCACACAACTGATCAAAGCACAGCATATCCGTGCCACCGTAGTCTTACTTATGGCTACCTGTCCAGAGCTCACTTTGAAAAGTCACTTCCCTACTGAAATTCATGACACTTATGGAA…	ACATTCCTGCTGCTTTAACAAAA	60.173	ACATTCCTGCTGCTTTAACAAAA	60.173	474
8b8e5496-fb9d-4c5a-8b4b-77366069f07b_chr1:148617895-148618145_148228491-148228741,100_150_1	AGTTTTATATTCTAGCAAAACTCTACAATTTGCCTTTTAGACAAAATTACTCTCTTTGCCTTGATAAGCAAAAACACATTAATTATATTGCATGCACTTTTCTAAATACTCAAACTGACTTAATTTCTTAAAGTAGTATAAAAGAACATGTGCATTAATCAGAACTAAGGGTACTTTTACATACTGTTCATTCTCCTACTTGATAGCCACTCTATAATGTGTAAAAATATGCAGCAAGGATATGTTAAAATTTTATACTACTTTAAGAAATTAAGTCAGTTTGAGTATTTAGAAAAGTGCATGCAATATAATTAATGTGTTTTTGCTTATCAAGGCAAAGAGAGTAATTTTGTCTAAAAGGCAAATTGTAGAGTTTTGCTAGAATATAAAACTGAATTT…	GCCTTGATAAGCAAAAACACATT	59.574	GCAAATGAAGTTTACTTCCCTCA	59.659	406
2a798801-cccb-4ee5-b45c-cf7d36a95a19_chr6:167785516-167785766_167596988-167597238,100_150_1	GATGGGGTTTGAACTAAGATGACTCCACCTGCTCCCAAACCAACTCGGTGAATGAAGCAGGGCTGTGTTCAGTTCCGTATCTGAAGATGAACTTTTAACCAACACTAACAGCTCCGACAATGTTTAAAGAATCAATTACTCTCAGAAGTAATAAAGCACAAATAATATTTTAAATGTTCCACATGAAAAGAATCAAACAATCTATTTTGGAGTTTATATTATTAAAAGAAAGAAAACACAAAAAAGGAAAAGAAAAAGCTTCCAAGAGTAATTTTTACGTAGTAATTACCACAATTCCCATGGCCCAGTACTCTAAACTCACCAAGTCAGCGGCCGTGGAAGATCTAGACTGATGGCCACTGTGGGACACGAGCTTATGAAAGACGAATGTTGGTGGGA…	ACACTAACAGCTCCGACAATGTT	60.109	AACATTCGTCTTTCATAAGCTCG	59.806	291
6c2cdcbb-eb20-41b6-b0e6-7d11e1603c31_chr1:143357978-143358228_143230280-143230530,100_150_1	GCATGAACTGTGTGTGGATTCATTGCCTACATTGGATGATGAAGACTTGAGTGTTGCTACTAAGGTAAAGTGGTCTCTTGTAAAATTAATCTTCTCACTCTGGGTGTAGTTTTGCATAGTATTTACTTTTCAAATTTAGCAGTGGTTTACCTATCATTGTTTTATGGTGGTAATGGAAAGCTGGTCAGAGAAAAACATACACATGGCTAGTTGATTCAAAAAATGTGTTTAACTTTGGTAACTAATAAAGTAAATACTATGCAAAACTACACTCAGAGTGAGAAGATTAATTTTACAAGAGACCACTTTACCTTAGTAGCAACACTCAAGTCTTCATCATCCAATGTAGGCAATGAATCCACACACAGTTCATGCAAAATGCTTGAGAGCAAAAATACA…	ATTGCCTACATTGGATGATGAAG	60.218	TCCCCAGATTATGTTTTCCTTTT	60.064	473
a40db9cc-1f83-41d4-b190-174a4d519c53_chr14:19886451-19886701_19688831-19689081,100_150_1	AGGTGAGTGCTTTCTCCATCTTTGCACATGTGAAGTGCGCCTGAACCATAGCCCCACATTTTCTCAAACACCATCACACTCATAGAACAGAAAGGAAAGGGCAGTTTCACCAGCTAGCCCCCATACACCACTCCCTAGGGTCCTCCCCAGCACCTGCTAAATTTGGGAGGCCTGATTCCAGGGGGCTGGATAATGAGCTGGCAAAATAAACCCAGAAGAATCGTAATTGCAGACAAAGATAAACTCAGGTGAAACTGCCCTTTCCTTTCTGTTCTATGAGTGTGATGGTGTTTGAGAAAATGTGGGGCTATGGTTCAGGCGCACTTCACATGTGCAAAGATGGAGAAAGCACTCACCTACACGTTTAGGCTCAGAATATTGATTGAAACATTTTGAATG…	ATAGAACAGAAAGGAAAGGGCAG	60.134	TTCCCAAACTGAGGTCACTAAAA	60.022	412
41615477-2549-4cf8-b046-663b2ecf2ad7_chr3:25710097-25710347_25707607-25707857,100_150_1	ATTGTATGTTTAAATGTAATTTAGTTTGTTATAGTTCTTTAGAAGTGAGCTCAAGGAAGAAAAGTTACTATCAATGTGACTTTTTGGTTTTCAGTATTTCTCTAGTAAATATTATAGTACATTATTAACTCTGCTTCTTCTAACTATTTAATTGCTACAGTTTATAAGTATATTTTTACTTTTAAAATGATATTTAAGCACCAAAAGTAACAAGTGTTTGCGGATGGCTGAAGATATCAATGATCATATTGGTGTTTTTGTGAACTTCCAACTGTGCATTTCCTCTCAAGGGAAAACAAAAATGTCTCAGGTCACATCTTTAAACTGCATTCTGAGTCTAGAGGTGGAGAACTCTGAAACATGGAAATAATTTAAACATAGTTTTTTTAATTAGCTCTC…	TCAATGTGACTTTTTGGTTTTCA	59.522	GCTTCACTGTTCTGAAGTCCCTA	59.936	377
75fecf46-4206-4b9d-b42d-c9f804ec0f8b_chr14:19855076-19855326_19720106-19720356,100_150_1	GGTGTCAAGCTCACAGTCAACAAAGGGTTGAGTAACCGTTTCCAGGTGAACCACACAGTAGCCCTCAGCGCAATCGGGGAGTCCAGCTACCACTTCGGGGTCACGTATGTGGGGACAAAGCAGCTGAGTCCCACAGAGGCGTTCCCTGTACTGGTAGGTGACATGGACAACAGCGGCAGTCTCCACGCTCAGGTCATTCACCAGCTGGGCCCCGGTCTCAGGTCCAAGATGGCCATCCAGACCCAGCAGTGACCTGAGACCGGGGCCCAGCTGGTGAATGACCTGAGCGTGGAGACTGCCGCTGTTGTCCATGTCACCTACCAGTACAGGGAACGCCTCTGTGGGACTCAGCTGCTTTGTCCCCACATACGTGACCCCGAAGTGGTAGTTGGACTCCCC…	GTGTCAAGCTCACAGTCAACAAA	60.384	GTGTCAAGCTCACAGTCAACAAA	60.384	472
59e77021-7fe4-450f-937c-1d5fc08c0470_chr2:87301902-87302152_86949317-86949567,100_150_1	CTCCTTTCCCATGGACCAGCACCCATCCTCAACTGAAACGCAGTCTGGGAAAGTGTGAAAAAATGAAGGAGAAGGAGAGAGACACTCAGCTAACGCCACTGCCCTCATCTCACCTGCCACAAATAATCTGCATCTTCCCCCAGCTACCAAACCGTCCTTCACATAAATTTCTGTTCAGCCCACAAGCTGAAAAGCCTCCTCAGCCTCTTATTAAAGACCCACTAAATAAGTCCTTTACTTCTTGATCAAACTGGGAAGACTTTGAATTTGGTTTTGGACATGTGAAGTAAGGTTGAAGGGCTTAATGAAGATAGAATCGAGGGCTTTCCTATTTACTGGTGGCTGGAGATGCATAGGTCTAAGATTGTTTTCTGATGTCATTTCTAGGAGGACAGTGGA…	AGGAGAGAGACACTCAGCTAACG	59.352	CTCCACTGTCCTCCTAGAAATGA	59.759	328
b90d5ee2-7125-4f5a-bd2e-c4e8f9d68e9e_chr5:177433702-177433952_177209842-177210092,100_150_1	GGGCCAGAGCGTCAGCGCCCAAGCCAGGCTTATCCGGGAAGCCACTCCGGTGGCCGCGGGGTGCCCATGCCAGCACCAGATCTCTCTTCGGAAGGAGGAGCGGGGCGGGCTACACGGCCAGACGGGCCCTCCCCTTAAGGCGGGGTGGGCCGCGCGCCTGCGATTTTCCGTCCGTGGTCCTGGGGCAGCCCGGGCCAGCCCAGGAGAACCCGCGAGCCCAGCGGCGCCTGCACCTGCGGCTTCCGGGAGCAAGCCGCCCGGCTCCCGGAAGCCGCAGGTGCAGGCGCCGCTGGGCTCGCGGGTTCTCCTGGGCTGGCCAGGGCTGCCCCAGGACCACGGACGGAAAATCGCAGGCGCGCGGCCCACCCCGCCTTAAGGGGAGGGCCCGCCTGGCCGTGT…	ATGCCAGCACCAGATCTCTCT	61.346	ATGCCAGCACCAGATCTCTCT	61.346	378
5e27a84e-444f-4819-90a7-4919e9cf8ec7_chr17:58192472-58192722_58108551-58108801,100_150_1	GTGGGCCCCAGGCATACACATTTAGGTCCCCAAGTCAACTCAGACTCTGCCCTGTGAAACTAAAAATAAAGCAACACTGAAGTGTAGGATGCACAGAAGGAAGGAAGTCTAAGAAGTTCTGATTTTTCATGGCTCAAGGTCACCTTGATGCTTTTATTTAATAGCATTTTTTTCTCTCCTCTCCTAGATACACTGTTGTGCTGGTGCCTTAAGTGCATTTGTGGTTGGCCTCTTGGCCCATCTCTCATGGGAGATGGGCCAAGAGGCCAACCACAAATGCACTTAAGGCACCAGCACAACAGTGCATCTAGGAGAGGAGAGAAAAAAATGCTATTAAATAAAAGCATCAAGGTGACCTTGAGCCATGAAAAATCAGAACTTCTTAGACTTCCTTCCTTC…	GTTCTGATTTTTCATGGCTCAAG	60.122	GTTCTGATTTTTCATGGCTCAAG	60.122	264
72925db6-7cb6-447f-af90-3224ecd42832_chr7:143521575-143521825_143345583-143345833,100_150_1	TTACTTTTATATGGGCAGCTGCTAACATATTTTAGAGCTTGTAGATTATACCGTGTGTAAGTGTAATGGGTGGCTGCTTAGTATCTGAGGTTAACTTTTCTTCCAGACTCTTCTGTCATGGTATAAAGGTAGCAAGTGCCTTTGGATTTGCTTTTAAATATTAAAGCAACTGCAGTATACTCCTGTTATATAAACATAGGTGTGCCCTTGGGGATAGGATGTGAGAGGAGCTTTTGTTGGTGTTTAGAGAATCTAACTTTCTGCAAAGGAAGGCTGTAAAAACACCAAATCTGGACTCTCCGTAGGGTAGTTCTGATCTAGGAACACATCACAATTAAATTGTATAACACTACGCTTGAAGATTTATACAAACACACACTGTTTTTAAAACTTCACTTA…	TGTAATGGGTGGCTGCTTAGTAT	59.932	ACAAAGCCTTTTCTTGATTCATT	58.388	410
d874f9ea-e0b9-4b9b-b8d0-d9baf2bff6a1_chr9:68708539-68708789_68474108-68474358,100_150_1	TCGTGGGGATGATTAGAAATCTGCATTTTTGGACCACAAGCATCTATAAAGAGTTGTGTTGATCAAGAAATAAAATTTTCTAGGCCATAGGTTACTGTGAATTATCTAGCTTCTCTGCAAAAAATAAAGGGGCTATTCCATGTAAAAAAAACACAGGATCCACTGAATCTGTGCAGAAAGACATAGAACTATATTGCAGAAGCATCTTACAGACAGCTGCACCTGAAGACCAGCCGAAACACACAAAGCAGATCTGTAGAATATTTTATTCCAGAGATTGTAGTGGGGGCCAAAGTATTGCATGAGTTTTGTTGGGAACAAGGTGTAGGCTGAGAATCTAAGCATACTTCAGTTGGTGGTTTTCAGTTGGTGGGCAGTGGAAGAAGGAGGAGGAGCTCC…	TTAGAAATCTGCATTTTTGGACC	59.512	GTTTTAACTTAGAAGGGCCTGGA	60.014	456
77dc781c-9a77-4028-8524-3c26c86221f5_chr17:58196682-58196932_58104335-58104585,100_150_1	CGCAGACACCCCTGCTGCGCGGTGGAGGGGCCCTGGGGAAATCCGAGCGGGACTCTCACCAGGCAAGGTCCACATCCTGGGCAGGGTGGGGTTTGACGCTGGTTTTCTGAGTGACATGGCTGAGGCCACAGCTGGGCTGGGGCTGGTGGGGTTGGGGAGGGGTCTCCCATCCCACCCCCACCCCACACAAACCGATTCCTCGCTGGATTGCGACCTCTTCTGGCCTCGGTTTCCCAGCCAGTCCCGGCCCGGGCCGGGACTGGCTGGGAAACCGAGGCCAGAAGAGGTCGCAATCCAGCGAGGAATCGGTTTGTGTGGGGTGGGGGTGGGATGGGAGACCCCTCCCCAACCCCACCAGCCCCAGCCCAGCTGTGGCCTCAGCCATGTCACTCAGAAAAC…	GTTTTCTGAGTGACATGGCTGAG	61.222	GTTTTCTGAGTGACATGGCTGAG	61.222	298
fbc44131-3fa5-4475-8e84-4bc9db3b0ce3_chr8:86747904-86748154_86568371-86568621,100_150_1	AGAATTCCCACTGCCCTCTCATCAGCCTGCCCAGAGCTTCGGGCTCTGGGTGCCCCAGATGCACAAGCAGGCCTCAGCATTTGTGGACATCCAGGCGGAGCCCCAGAACAGGGGTCCGGCGGTGCCCCCAGCGTGGCCCAAGATGGTGACGGAGTCGTGCTACTTCCCTGCGCAGAGGGGATCGGCCTGCCGCTTGCCAGCCGCCCCAAGGCTGACAGAGAGGCCCTCGGGAGTCCGCATCTCAGCCCCCGACTCCGTCACCATCTTGGGCCACGCTGGGGGCACCGCCGGACCCCTGTTCTGGGGCTCCGCCTGGATGTCCACAAATGCTGAGGCCTGCTTGTGCATCTGGGGCACCCAGAGCCCGAAGCTCTGGGCAGGCTGATGAGAGGGCAGTGG…	AGAATTCCCACTGCCCTCTC	60.596	ATACCCAGAAGCTAAGAAGGTGG	60.031	454
8bcc9eb5-9dad-47d4-9c58-9691e57f3b47_chr7:133862512-133862762_133861932-133862182,100_150_1	GAAATCTTGGTTAAAAGCAGTTACAGATGCCAGTCTGTCATTATTCTCACACTCAAAGGTACTTATTAGATTCCTCTTTTCCTTTAACATTTTGCAAAAGGAATACAATTTAAAACCATGTATTAAGTAAAGATATGGCATATGATAGATGAGGATAATGTATTTAGAAGAATGGGAAAGACAAGGGGATGAAGAACTGTACATTATGAAGAAAAGGCCCATATCCTTGAATGAACAAAGTTATGCTAAATTAATTCATTTAGGGAATGTTTCCTTGCCTTAGGATCTGTTCATTTAACCCTCTGCAAAGGTGAGTATCAACACAAATGCAGTGAAAGGCCTGATGTCTTGCTGTTAGTACAGTGAAGAGGTTGGCTGTGGGGAACAGAAGCAGCACTC…	AAAAGCAGTTACAGATGCCAGTC	59.839	TTCCAAACAGGAAAGTTTTTCAA	60.004	448
b834c3f0-87d7-4df3-8b3a-709973bfa7dd_chr2:111037254-111037504_110849083-110849333,100_150_1	ATGTATGTCTCACTCACCTCGTTTCTCATCTCCTTGATGTTCCTGTTGTCTTACTTGTTTGGATTTTACAAAAGATTTGAATCCTGGAGAGTTCTGGTAAGAACCAGCAGCATGGCTCTTCCTGGGTGGACGTTCTGGGTTGGGTGAGGACAATTGGCCTTTCTGGGCAGGGAGGGATCCTGGGCTAGGCTCCTATGGAACCAAGACTTTTTATCTTACCATTTTTACTACCACGCTAAAATGAAGACATGAGCCTAGCCCAGGATCCCTCCCTGCCCAGAAAGGCCAATTGTCCTCACCCAACCCAGAACGTCCACCCAGGAAGAGCCATGCTGCTGGTTCTTACCAGAACTCTCCAGGATTCAAATCTTTTGTAAAATCCAAACAAGTAAGACAACA…	CTCACTCACCTCGTTTCTCATCT	59.93	ACCCACATAGTATACCCCTTGCT	60.037	470
269b4cf2-a9ae-4510-a7e8-bf24fb0507bf_chr5:69497505-69497755_69212021-69212271,100_150_1	CCTTTGAGGACCAAGCGAGTGGGGCAGAGGCCTGGCTGCTGGTGAGAAGGGAACGTGGACAGGGTAGCGGGAGGTGAGCCCAAAGCTGAAGCAAGGGGAGCACTGCAGTGGGCGCAGGGCAGGGTGGGGGAGGCAAGTGGCATCTCTGCCCAGAGAGAATACACAAGCAGAAAGTTCAACACCGCTTACCTGGTGAAGCCCTACAAGCGTTTCCACTCCATACGCGCTCTGAATAATGGGATTGTGATGTACATCACAATCCCATTATTCAGAGCGCGTATGGAGTGGAAACGCTTGTAAGGCTTCACCAGGTAAGCGGTGTTGAACTTTCTGCTTGTGTATTCTCTCTGGGCAGAGATGCCACTTGCCTCCCCCACCCTGCCCTGCGCCCACTGCAGT…	CTTTGAGGACCAAGCGAGTG	60.964	CTTTGAGGACCAAGCGAGTG	60.964	498
8cb5d974-147f-4cb0-93ad-63179b1e9954_chr9:70917495-70917745_70429387-70429637,100_150_1	AGAGCATCTTCCTTGGTGGCAGGTGGGTGCGAGGAGGAGGGGGCTGGGCTTTTCTCCGGACGGGTGTTTGCCCAGAAGACCATCATCCCTGGACTACGTTAGGAGGAAGTGGCACCGCTCCGAGGTAGGGGAAGAAGGGTTATAAAGGGGGGAGTCCACCACACATGGTCTTGAAGAAGCTTTTATAAAAGGCAAAGGCATCTTTGCCGGACGTTGTTGCAAAGGAGTAGAAACAAGCAGACGAAAACATACCTCGACATGCAGCCTTCCCTCCTGGAGAAAAGAAATGGTGGGGCAGGAGGCTGAAATGTACACGGTTGTTTGTAAAGGAATGTGTAACCGTAAAAGTATGTTTTTGTGTTTCACAGCTGGTAATCACCCATTTTCATTGGTAGAGTC…	CCTGGACTACGTTAGGAGGAAGT	60.062	GAAGGAAGGTAGAAGGAGCAAAG	59.908	409
9e4e828f-3bf4-44de-ba2d-24f1ad0c65c7_chr1:146009242-146009492_145611637-145611887,100_150_1	AATTAAGGACACGGGAGGTGAAGAGGTGAGGTCAGGTGGAGCAGCCCAGGATGAATTAAGAGGTGGGCAGGAGGTACGGGGCCGAGGCCGTGATGCCCAGGGTTTAGGGCCGGCGGCTTAGAAGTGGGCAGCAGGTATTCGGCAGACCGATGTCCGGGGAGTCAATGATGTGCAGAAAGCTCCAGACCCAGTTCCGGGAAATCGGGGCCAGGAATCTATGAGGTTCCCAAGTATAGAGAACACAGCGCTCAATTTTCTTGCATTCTTTTATACCTGGTCTTTTTCCTACGATGACCTCCCCCCACACTTCTTCCACTGTGTCTTCTCACCTTCCTCTGTGTTCTTTTCCACTTTTCACCCCCCACCGCCCCCGCCACCTCCCTTGTCAGTGAAGCGAAA…	CTTAGAAGTGGGCAGCAGGTATT	60.984	AAGAGTGACAATCCTCAGCAATC	59.771	311
2b82e259-1c93-44ea-af19-d92b8315c492_chr9:68487787-68488037_68476993-68477243,100_150_1	CCAATCCTGTGTCAGTAGACTTCATATCTACTCTCTTCTACCAATCATACAACTACAGACAAATAAGAAAAATAAAGCAAAGCTCAGACACACTCCCCTGGCATGGAGGCCACTCTCTGGCTGGCTGCTTTTCTCTACCATGGCGCCTCCTGGGCATTTGGCTCTTTCTTAGATCAAACAGAGACATGGGTTTGGGATTAAAGAGAAGTAGGTGAAAGGGGTCTCTGGCCTGTTTTGGCATTAGACCAAGGTGATCAAAGTAAAATAAACATGTTCTTGTTTCTGGAATTACTAAAGCTTTGAAAATGGACTTATCGACCTCAAACCAATGGGACATATTCCCATATGGCCTGCTCCCCTGTTAGGGTTCCCAGGGTAAGTGGCGATTCCTTTTCTGTC…	TAAAGCAAAGCTCAGACACACTC	58.851	ACAGAAAAGGAATCGCCACTTAC	60.856	326
f465aac2-fa5a-4324-b968-176327d0028e_chr1:142955638-142955888_142554532-142554782,100_150_1	TATATACACAACTACAACTTGTCTCTAGAAGAAAAGTTTAATTTTTCAGGTCTCATCCACAAAATGAAGTGTTAATAAGCTGTATCTTTATTCTCATTTTTAAGTAATTTCTTCTTAACCATTGTATAACACTACCACAGTTTGTATGGAGATAAAATAACTCATGGTGAGAAATCCAGTTCTTTAAAAATCATTTTACCTTCAATCAATTTTAGGATATCTATGGTTTTAGAGTAAGGACGAAAATTTATAAACCTAATTTGAAAGACAAAGACAGAGTTTGGAGTCTTTAATTCTTGGTAAAATCAGTAGCTCTATTTAGGGCTATATTTGCAAAATACTATTTCAACTCAAGCATATTTTTATTTACAAGGCACTTCACAAATGTTGACCACAAAG…	GGTCTCATCCACAAAATGAAGTG	60.768	CAACATTTGTGAAGTGCCTTGTA	60.082	342
e4b34d7c-916e-4bbc-9845-469422731a6f_chr15:28824449-28824699_28577447-28577697,100_150_1	AGATCCAGCTGCTCAAAAGTCACTGAGCAAATATCCACCCCAAAAGGGACATGGAGGCCAATGGACCACTCAGAACACGATGACCAAGCAATGCTCTAAGAGGAAACGCAACAATCGGAAATGAATCTCCAAATGCAGCTCTTGGTCTGTCGCACAGGAGTCACCAGCTTGTGTGATGGAGCTGCCTTATATTATTACCTATCATCCCTCTAACTGCCCAGTGGAAAAGCATTCATGGGTGTCTAGCTCAGTGACTTTTGAGCAGCTGGATCTCCTGCTTCGGCAGGTGAGTGAGGGGATGGATGGCTCCGCGGACTGGCCCCCGCCCCAGGAGAAAGAGTGCGTGGCCGTGGCAACGCTGAATCTTCCCCGACTTCAGGTATTCGTGATTTCCCTTCC…	CAAGCAATGCTCTAAGAGGAAAC	59.573	TATAAAAGGAGCAAGAGGAAGGG	60.095	331
3dbbdd3b-e4f2-49bb-a9c3-0fb9facfd55f_chr1:148620094-148620344_148226190-148226440,100_150_1	TTCAGTCCACAACTACGATCTAGGATACTCTGTATTAACCATAAATAATTGATGCAAGTTTCTTCCACTCAGCCATAGCTGAGCCAGATTACCCGCAATGCTATCTCATCCCACCACAGTCTCTACGACTAATTTCTATTATACAAGGTAAGATCAACATTTGAAGTGATTGAGTTTAAACATAAAAAGATGTATTGGCTCCTGCGACTGGGCAGTCTTCAGGGTTAGTTGCTTGAGTGATCAACGATACATCGTTGATCACTCAAGCAACTAACCCTGAAGACTGCCCAGTCGCAGGAGCCAATACATCTTTTTATGTTTAAACTCAATCACTTCAAATGTTGATCTTACCTTGTATAATAGAAATTAGTCGTAGAGACTGTGGTGGGATGAGATAGC…	ATCTCATCCCACCACAGTCTCTA	60.009	ATCTCATCCCACCACAGTCTCTA	60.009	294
e3980d60-390e-4240-bc3e-ac23d97f5468_chr5:69211236-69211486_68936617-68936867,100_150_1	ATTGGCCCCTTGGGTGGGAGGGCTTCTCCAGGGCAAGGTGAGGGGATGCCCAGTGCTGGGAGTGCTGCCTGGAGAGGAGTCAGTTCCAGTGGCGGGGGCCCTGGGTTTTGGCTGAGGACTGCGTGTTGGCAGCTGCTCTGCCTCTCACAGCCCTTCCCAGCTGCACACGTCGTGAGCGTCAGTGTGCAATCACAGGCCTGCCTCCTTTGGGCCACTTTGTGACCATGTTTTTTGCTTGTGGGGCAGGGTACCTGCCCCACAAGCAAAAAACATGGTCACAAAGTGGCCCAAAGGAGGCAGGCCTGTGATTGCACACTGACGCTCACGACGTGTGCAGCTGGGAAGGGCTGTGAGAGGCAGAGCAGCTGCCAACACGCAGTCCTCAGCCAAAACCCAGGG…	CTGGAGAGGAGTCAGTTCCAGT	59.91	CTGGAGAGGAGTCAGTTCCAGT	59.91	361
a5a4186c-530f-4738-99a5-529666f5a73f_chr9:41541156-41541406_41286939-41287189,100_150_1	CAGATGAAACAGGAAAGACAAGATATAGAACTTCAAAATAAACATAAATGGTAATACTTAGCAGCATATTGAGCCAATTTATTTGGAGAAAATAATGAGAACACGCAGGACAACGCTGATGCTATAGACAAAAATTTATATTTTTTCCACTCAGGAGACTGTTTTTAGTAGTTTACTACTAGACAAGATGCTATGTTGAATAAAGCTAATGTACTTACTCTGTTTTGTTTCTTCTTTTTTTTTAAGTTCTATATCTTGTCTTTCCTGTTTCATCTGTAAACAGGCAATTATTGCCTCAGTGTGTATTCTGATACATTTTCTCTCTAAATCTATTGTCCAACATCTTGCATATAAAATCTGGCTTTTCTCTCATATATCAAAATCACAGGTCACATAGTC…	TGAGCCAATTTATTTGGAGAAAA	59.961	GCACTGAGACTATGTGACCTGTG	59.848	337
2c195b16-bf6f-4de3-953b-2f566c95ef33_chr10:5045919-5046169_5005541-5005791,100_150_1	CAACACTAAAAATATTATTGTTACCTCTGCAGGCGCATAGGTGCCAAATCCCAGGACAGGCATGAAGTGACCATCATTCAGCTTCACACACTGGTATTTCGAATCCATTTCTGTCACTGGCCTGGTTAGCAAATGTTTCTTCCTCCCTCACAGGCTATAAGAGCAATGAGCTGGCAACGCCCCTGAGCACACTGTCTGCTGGTTAACCAATGGCATGTGAGAGGAGGGACAGAGGCAGTCTTACACAAGCGCAGACAGTGTGCTCAGGGGCGTTGCCAGCTCATTGCTCTTATAGCCTGTGAGGGAGGAAGAAAGAAACATTTGCCAGCCAGGCTAGTGACAGAAATGGATTCGAAATATCAGTGTGTGAAGCTGAATGATGGTCACTTCATGCCTGTC…	ATGAAGTGACCATCATTCAGCTT	60.018	ATGAAGTGACCATCATTCAGCTT	60.018	331
3174724d-0c5f-4179-abe8-97f03f124f7b_chr11:49005103-49005353_48965129-48965379,100_150_1	ATATTAAAAACTTTTGGAACACACAAAATGACAACAATTAATAACCTCATGTCATAAAATGAATAGCAATAATATGAGTTACAAATAAGATCATTAAGTAAGTTTAGACAGTTAGATATTTTTATCACTGTAATTTACTCTTTTAAAGGAAGAGAGAAATAATTTTCTCCATATAAGTTGCACTCACCCCAAGGTTCTATGAATGTTTCCTGCAGTAATTCTTCCAAGAAAAAATTCTTTTAAGTATTCCTTTCTTGGAAGAATTACTGCAGGAAACATTCATAGAACCTTGGGGTGAGTGCAACTTATATGGAGAAAATTATTTCTCTCTTCCTTTAAAAGAGTAAATTACAGTGATAAAAATATCTAACTGTCTAAACTTACTTAATGATCTTATTT…	CTTTTGGAACACACAAAATGACA	59.927	CTTTTGGAACACACAAAATGACA	59.927	461
260bda86-2046-47a3-b157-a8488b9b51ab_chr20:26063522-26063772_25754173-25754423,100_150_1	TCTACAGATCGCTGCTCAGAGTGAGGAATGGAGTTGTGTTTTGAATAAAATATCCACGCATCCTTTTGTGAGCAAGGAGCATGATGGTACTTAGACCTACCATTTCTCGTTATGGTGGTTGCGGTTACAGTGGGGCTGGGGTGTTTACCTGGAGCCTGGACATCCACTGGGACATGATACCCACTGGGAATTTTTTGTGTCAATCTGGTCTCTGATGTCCACCTGGGGATTGGGTATCCACCTAAGGCCTTACCATCATGCTCCTTGCTCACAAAAGGATGCATAGATATTTTATTCAAAACACAACTCCATTCATCACTCTGAGCAGCGATGTGTAGAAAGGAAAAGAAAAATAAACCAGGCCTCAAGGATTCCATCCAAAATGAGGTAGACATTATA…	TTGAATAAAATATCCACGCATCC	60.057	AAATGTGTGAGAAAATCAATGGG	60.102	437
e3cc4018-275b-4181-971f-9a18e7a62566_chr9:67247110-67247360_67073790-67074040,100_150_1	CCATCTAAATTGAAAATGCCCCTTCGTATATTTTTATCACAGTGAAAGTCAAAGCCTAGAATAACAGAAAGGCACAAAATTAATATCATCAGGAAACAATTTACTCAGCTAATTAGCATAACATTCTCATATAAAAAGACAGATGGATTAAGGGATCAGGTCATTCATAGCCTGCAGCAAACTGCTTCAGTCTTTAATCCCCTGCTGTTACCTATCAAATGGTACTCTTTTTATGGATTTGGACAGATCCATGCAATTTCAGGAGGATAGATTTAAAAATATTTATCATACTCCAAAAAGAAAAAGGAGAAAGAAAAAAGGAAAAATACATACAATTGAGAGAAAGGAGGAATGGTTTTGGAAAATACAATATTATGTTATTATTGTTACATTAGGGAG…	GCCTAGAATAACAGAAAGGCACA	59.806	AAGTGGAGCTCAGAAGACATCAC	59.937	443
f3f585b0-0704-45b4-80f6-2b6c3bdf57c4_chr16:32678203-32678453_32275396-32275646,100_150_1	TGGGAAAGTAAGAAGTGCTGAGCAGGAGCCCTGGGGATGGAGGGCAGGTGAGATGGGGCTCCCAGGAAGATGCAGCCAAGCCTGGCTCACTCAGGCTGGCAGGGGCCCTCTGAAGTCCAGGAAAGTTGGTCCAGGACACTGAAACTCAAGTGACTCATCTGGGCCAAAGATCTGACCAGGTCGCACTGAATCTCATCAGCCCTGCCAACTGGAGGTCTGATCAGCCTTGAAGATCTTGCTCACTGGAGGCCAGGGTGATGTGATCCGCTGTGCTGAAGATTCTCACCATTTCCTTCCTTTCCCCATCGGGGCACCTGGGTAACCAGCTGAAGCAGTAGTTCCCCATCCGGAACAAAGACTGCAGACCCTCGCATGGGCTCCAGCCTGCAGGACACAAGC…	GAAAGTAAGAAGTGCTGAGCAGG	59.725	CACTCCAGGAATGAGTCAAGAAC	60.16	481
486ab34d-86ad-4fac-91c6-b3fef5d47e65_chr2:131402200-131402450_131233464-131233714,100_150_1	TCTTATCTGCCTTCTTGATTAGCTTATAGCTAATCTCTCCTTTTGGAATAGAGGCAAAAACAAATTTCAGAACTTTGTTTGTTCTTTTATTTTTACAACACCCTAACATGATAAAGAAAGTAACATCAATGATTGAATCATATTATTAAGCAATAGGAATTATGAACAATGTAACACTGATTCCCTGAGCTGGATTCATGGTTAAAGAGTAATCATGGCCTGTGATTGAAAATCCACAGTTTTATATTGTTCATAATTCCTATTGCTTAATAATATGATTCAATCATTGATGTTACTTTCTTTATCATGTTAGGGTGTTGTAAAAATAAAAGAACAAACAAAGTTCTGAAATTTGTTTTTGCCTCTATTCCAAAAGGAGAGATTAGCTATAAGCTAATC…	TTTGGAATAGAGGCAAAAACAAA	59.994	TTTGGAATAGAGGCAAAAACAAA	59.994	333
5602e752-f582-4e7b-8f4b-49578edc49a1_chr9:68721368-68721618_68460346-68460596,100_150_1	TGGTGATCATACCTCTAGTCAAATTTTATTTTAGTTCATTGGCTATACTATTAATATCCTGTAATACTCAAAAATTTTGTCTTAATTCTATGAATAATTCACTTATTAATCACCCTATACACTACTTAATGAATGGAATGGTGCTTGGAATAAAGATAATTATAGGGCTAAAAGGGTTTTCTCTAGAGGCAGGTTATAGGATTTTTTTTGTCTGACTGCAATAAAACAAAATTAATCAATATTTTCTGCAAAATATTGATTAATTTTGTTTTATTCCAGTCAGACAAAAAAATCCTATAACCTGCCTCTAGAGAAAACCCTTTTAGCCCTATAATTATCTTTATTCCAAGCACCATTCCATTCATTAAGTAGTGTATAGGGTGATTAATAAGTCAATTA…	CTTAATGAATGGAATGGTGCTTG	60.706	CATGGTGATCACACCTCTAGTCA	60.043	371
4ae9d126-f7fc-49d5-9626-91cfdc6329a6_chr10:51615724-51615974_51378767-51379017,100_150_1	ATGAGGTTTATAAAACACTTTTTAAAGTCTGAAGTCCCTCTAGAATTCCAATGGAAGATTAAATGTTCATGATGAAGAATGAATTCACAAGTTTTTGGGGGGATATGAAATATTTTATGTCTAACCTTAATAAGCCCCACCTAGCAATGCAGGGCCACAATGATATTGAATTTTAACTAGATCTAGAGTACAACCTCTAAGTGTAGATTCAACATTAAAGCAAAATACATGCAGCTAGTTTTGAAATTTTGTTTACTCAAAATTTCAAAACTAGCTGCATGTATTTTGCTTTAATGTTGAATCTACACTTAGAGGTTGTACTCTAGATCTAGTTAAAATTCAATATCATTGTGGCCCTGCATTGCTAGGTGGGGCTTATTAAGGTTAGACATAAAATAT…	CTTAATAAGCCCCACCTAGCAAT	59.906	CTTAATAAGCCCCACCTAGCAAT	59.906	258
5c8c5229-3d83-4b0f-aed5-ed325779152d_chr7:144072229-144072479_143971318-143971568,100_150_1	GCAAATTAGCTTATCACATTCTCACATGAGTCTATTTGTGGCTTCTTTGGACTGGCCTCAACCTGCTATTCTAGAGATACTTAGCTAATTCCAGAGCTTAAGTCTCTGGTCTTAAGGTTCTTGGGAAATGTATATAAATTCCATCTCTTCACCTCTTTAAAGTGGTAATGTATCCACTGCACTAGGTGTGTGGTTTGCCAGACTAGGACAAATCCCTGAGGACCCTGGAGCTACCATCTTGGGAGCAAGTACAAAAACCATAAGATGGTCCTAACTTGCTCCCAAGATGGTAGCTCCAGGGTCCTCAGGGATTTGTCCTAGTCTGGCAAACCACACACCTAGTGCAGTGGATACATTACCACTTTAAAGAGGTGAAGAGATGGAATTTATATACATTTC…	CTATTTGTGGCTTCTTTGGACTG	60.169	CTATTTGTGGCTTCTTTGGACTG	60.169	461
7fce2c65-c788-41b7-a553-3e78039363ff_chr1:145298194-145298444_144816761-144817011,100_150_1	TCACTGGAGGAATGTGCCATCACTTGTTCAAATAGCCACGGCCCTTGTGACTCCAACCAGCCTCACAAGAACATCAAAATCACATTTGAGGAAGACGAAGTCAACTCAACTCTGGTTGTAGACAGAGAATCCTCTCATGATGAATGTCAGGATGCTCTAAACATTCTCCCAGGTAGCCTCTATTTTCCTTGTGTCTCATACCTCTGTCTAGGCTATGGAAGATCAATTCTGAGGACAGGCTGTATATACATCATTTGAATAAAAAACTGTGATGGGTTTCTAAACAGATATCAGGGAGTTTTTTGTCCTTCTCAGCTAATGTCATGCCTTTGTCTGCCAGTCCCCAGTATCAAGTTACTCAACCCCAGGCAAGTGTGACAATCTCATAGTCACCTGAGT…	AAATCACATTTGAGGAAGACGAA	59.994	AGCTAGGAGGCCTGACAGATACT	59.949	363
e730dae6-e2ea-4201-ae8e-205499b27626_chr8:86788684-86788934_86747946-86748196,100_150_1	TCCTCTTCCTGGGGGCTGAGATGCGGACTCCCGAGGGCCTCTCTGTCAGCCTTGGGGCGGCTGGCAAGCGGCAGGCCGATCCCCTCTGCGCAGGGAAGTAGCACGACTCCGTCACCATCTTGGGCCACGCTGGGGGCACCGCCGGACCCCTGTTCTGGGGCTCCGCCTGGATGTCCACAAATGCTGAGGCCTGCTTGTGCATCTGGGGCACCCAGAGCCCGAAGCTCTGGGCAGGCTGATGAGAGGGCAGGCTCTGGGTGCCCCAGATGCACAAGCAGGCCTCAGCATTTGTGGACATCCAGGCGGAGCCCCAGAACAGGGGTCCGGCGGTGCCCCCAGCGTGGCCCAAGATGGTGACGGAGTCGTGCTACTTCCCTGCGCAGAGGGGATCGGCCTGCC…	GAAGTAGCACGACTCCGTCAC	59.929	GAAGTAGCACGACTCCGTCAC	59.929	280
3a331333-596b-45cf-b74d-dc591b5fc10d_chr1:109009066-109009316_108770262-108770512,100_150_1	TGCAGTCCCTGACACGTGCCATGATAACTTATTTAGACTGATTTCTTAGCACTGAACTCTCTTTTGCTTCTCTGTGGATTCTCACACCCCCAGCCAAGACTCACCCCACTGGCTCAGACACACTCCCTCTTGCTCACTTTCCCTGGAGTCCAGAGCCTGAACCAGGCTCCAGGTAAGAGGACAGAGTGAACGCCTTTCGTTTCATTAACACTTTCCTTCACCTGGTGATTTCTCCCTGCTGTCTACCAGGAACAAATGACCTGGTAGACAGCAGGGAGAAATCACCAGGTGAAGGAAAGTGTTAATGAAACGAAAGGCGTTCACTCTGTCCTCTTACCTGGAGCCTGGTTCAGGCTCTGGACTCCAGGGAAAGTGAGCAAGAGGGAGTGTGTCTGAGCC…	ACTCTCTTTTGCTTCTCTGTGGA	59.69	ACTCTCTTTTGCTTCTCTGTGGA	59.69	399
b179cfda-d29a-430d-8d35-e67d41023431_chr7:62915949-62916199_62753332-62753582,100_150_1	ACCCAAAACAAAATATTTCAGACTCATAAATATGTCAAAGTCTTTGGTAAATTTTCAAATTCCAATAGAGATAAAACAAGATATACTGGAAAGAAACATTTCAAATGTAACAAATATGGCAAATCATTTTGCATGCTTTCACACCTAAATCAACATCAGGTAATTCATACTAGGGAGAAGTCCTACAAATGCAAAGAATGTGGCAAATCCTTTAACTGCTCCTCAAACCATACTACACATAAAATAATTCCTTCATAGATGTATAAATGTAACAAAATCATAGTGATCAAAATACCTTTGTTGGAAATTTATAAATAAAGTAAGTGTGTGCACCATGTGAGCACGATGTCCAGAGCCATATAGAGAGAAAAGAAAGGTCTGCTACATTTACCCAACACA…	TTTGCATGCTTTCACACCTAAAT	60.866	GTCTTTCTGCGGTTGTAACATTC	60.055	366
91115f9c-e0ca-4cf2-94c5-4972763528fc_chr5:69438518-69438768_69271068-69271318,100_150_1	ACAAGAAAGCAATTGGTGGCAGCCAGAATAACCAAAGGTCTTTTTTTTAATATACCTTTTTCTTTCCGTCTCTTTTTGCCTGTGTTTAATCAACAGTGTACATTTTGTTTGACAGTGAAATGATTCATAATGAAAACACTGGCATCACAAAAACTTAGCAGAAACTTTGCTATAAGATTAGAGTATACACTTCTATTTTCCCCAAACTCTTTAAAAATATAATTACTATTTCTGAAAGAATTTGTTATCTAGATAACAAATTCTTTCAGAAATAGTAATTATATTTTTAAAGAGTTTGGGGAAAATAGAAGTGTATACTCTAATCTTATAGCAAAGTTTCTGCTAAGTTTTTGTGATGCCAGTGTTTTCATTATGAATCATTTCACTGTCAAACAAAAT…	TCATAATGAAAACACTGGCATCA	60.37	TCATAATGAAAACACTGGCATCA	60.37	252
47a497bf-dcdb-4781-b361-e45f38e37fe9_chr5:17597742-17597992_17525287-17525537,100_150_1	AGCTGAGGCTGAGGCCTCACTGTCACCTTCTGTGAGGTCCATGACATCCTCACTCCTGAGCTCACCTTCCTGATCCCTGGGTGCTTCCAAGTTCCCGTCTAGGTCCTCAGGGATTCCATCCTTCTTGCTGCCCTTCAGACCTCGGGGCATGGCGAGCATCTCAGCAGACACACCTGTTTGCCTGCCGGTCTCCATGGGTGAGATTCAAGTCTGCTCCGTGACAGCAGCTGTACAGGCAGAAGTTCCGGCTCAGCCGGAACTTCTGCCTGTACAGCTGCTGTCACGGAGCAGACTTGAATCTCACCCATGGAGACCGGCAGGCAAACAGGTGTGTCTGCTGAGATGCTCGCCATGCCCCGAGGTCTGAAGGGCAGCAAGAAGGATGGAATCCCTGAGGAC…	CTCACTGTCACCTTCTGTGAGGT	60.781	CTCACTGTCACCTTCTGTGAGGT	60.781	471
f6707b10-b635-4b93-8200-81be2977b0aa_chr16:33153559-33153809_32739811-32740061,100_150_1	TTGGCTGCCAGGGAGCAGGCCAGGGAGGCTGAGGCAGAGCTGCAGCCACAGGCACAAGCCAGGCAGCATCCTTTGGGGCATGGGTGAGCAGTGAGCTGTGGAGTGCTGCCAGGAGGCTGGGATTCCAGGCCAGGGAGGGAGACAGCCCTGCTGGTGGAGTCCGAATGCCAGCCAGACGGGACGCACACCTGCCCATGCTCCTGCCTTGCAGGAGGGCATCTGCCTGGCATCAGAGCCTGGAGCTTGTGGGGAGGCCCCCAGAGCCAGGGTGGTGCCAGGGGACCCAGCTCCCACGCCCACAGCAGGGACTGCCTGGGATATCTCCAAGGCAACGAGGACCCCACCTCCCAGGGCCTCTGACTTCTCAGAGCTGCGCCTGGCCCCTGCAGGAGCGGGTCA…	GTGAGCAGTGAGCTGTGGAGT	60.669	CTCTGGACTAGAAGACCCGC	59.04	416
ca2f2137-ef0d-4c71-8e2d-9f670daef429_chr16:2668894-2669144_2631045-2631295,100_150_1	TAAGGTAGGGGAAACAAACAAACAAACAAAGACATGTGTAAAATACAAGCGACAAGCCCAGTCCATTTCCCACTCTGTCTCCAAGGCCCCAGTTTCACCTCTAATGCGCTTCTATCCTTTCAGACCAGTTGGGTGTGAGGGTGGGGAACCCGCCCTCTGGAGAAGCCTCCCTGCGGCCTGGGCCCAGAGGGTGTGCACGCGGCAGGCACCGGCGGTCGTTCAGCTGTGCCCAAAGCTTCGCGGCTTCCAAGAAGCCGCGAAGCTTTGGGCACAGCTGAACGACCGCCGGTGCCTGCCGCGTGCACACCCTCTGGGCCCAGGCCGCAGGGAGGCTTCTCCAGAGGGCGGGTTCCCCACCCTCACACCCAACTGGTCTGAAAGGATAGAAGCGCATTAGAG…	GTGTAAAATACAAGCGACAAGCC	60.076	GTGTAAAATACAAGCGACAAGCC	60.076	427
52b31c84-bc7a-4ee1-b042-2c2fb4ae7ab6_chr22:20654277-20654527_20328759-20329009,100_150_1	TTACCTTGGTAGTAGAGTAGGGCTTCCTTTTCACACGCTTTTTGGAAGGCTTCTTCGAGTCACCTAGGGGATGTGGAGGGACACAGCATGGCTGTCAGTTCATTGGCAGTGCTACTCATGAATGACTCAGGGACTGGAACTTAGGGGCGTGCCTGGTTAACAAGCATGGAATGAGCTTCTCCTGGACCATCTTCTTCACGGACCAAGGAAGGCAAAGAAAGAGCAGCAAGGAAATGAGAGTAGAGCCCTTGCAGTGTCAGATAGTACACTGGGTGCTAAGGGATGTTTTCTTCAGGAACAAGCTTTCCACTTTAGATAAGAATTCTGCAATTTCTACTCAAAAATTACCTAGACAGAAACATTCTTCAAGAAAAGCTCCTGTGCTTTCCTAAGGGAACT…	AGAGTAGGGCTTCCTTTTCACAC	60.175	ACAGGTCTTTTGTTCACTTGGAA	60.061	468
6687d664-92c8-46b8-a11f-3f8f1b54c1d2_chr5:70072148-70072398_69784501-69784751,100_150_1	GTTCAATGTGGAGGGGGGAGGGGCTGCTGTGGCAGCTGCAGGAGCCGACCTTGTTCTTCTCATGCCGGCATCCCTGCTTGCAGCTGTGAAGGTGGCAGGAATCAGCGAGGTGACCTGTGCTGTGTCCCGGGAGTGGTAAGAGGTGGCAGGAAGGGGATCTGAGGAGGAGAACAGGGGTCCTGGTGGTCTGTGCTTCTTCCCAGACACGGGAGCTGTAGAGGGGACCTCTGCAGCAGATGCTAGGGGGGCCCGGCATGAGAAGAACAAGGTCGGCTCCTGCAGCTGCCGCAGCAGCCCCTCCCCCCTCCACATTGAACCCCACGTCGGGGTCACTACTCAATGCAGTGGATGGAGGCCCCTCACATTTCTTGGCCTCAGCCACAGCTGCAGCACGTGTCC…	AGCCGACCTTGTTCTTCTCAT	60.261	ATCTCACTTCTGACCTCTGGACA	60.303	375
85e6e4c8-a4cb-43c0-a873-1f557dfbff3c_chr10:4293278-4293528_4289812-4290062,100_150_1	TCTTTCATCATGATTCTTTTATTTTAGCTCAAAAAGTTAAACCATTGTTTTTCTTTGGTCTATGGTGGGGGTACAGGGATAGTGGAGTAGTTTTCTATTCTATTGCAGATACACAAATCCCAGATAATTATTTTTCGACAGTTTTGGAAGTAACATTTTCTTAGAATGTTTTCCGTACTTCTACCTATGGTAGAGATGCAAAAGGAAGGGCTTATAATGGATTGATGGGAGCTAGCAAATAGGCTTGAGAAGGACTTTAGTGTGTTGATTTAGGGAAAGGCAAAAGGTGATGGTGTTGTAATTAAAAAAAAAGGGGGGGCCCACACAGAAAGTCCCAAACTAATTGTTTAGAAGATGATTTTGTGGGGTGGCATGAAAAAAGTTTGGATGAAACATTTT…	GGGGTACAGGGATAGTGGAGTAG	60.135	TAATGAGGATGGTCCAGGTAAGA	59.843	424
